# Pathogenic tau disrupts the cellular program that maintains neuronal identity

**DOI:** 10.1101/2021.03.05.434166

**Authors:** Adrian Beckmann, Paulino Ramirez, Maria Gamez, William J. Ray, Bess Frost

## Abstract

Neurons in human Alzheimer’s disease acquire phenotypes that are also present in various cancers, including over-stabilization of the cytoskeleton, nuclear pleomorphism, decondensation of constitutive heterochromatin, and aberrant activation of the cell cycle. Unlike in cancer, in which cell cycle activation drives tumor formation, activation of the cell cycle in post-mitotic neurons is sufficient to induce neuronal death. Multiple lines of evidence suggest that abortive cell cycle activation is a consequence of pathogenic forms of tau, a protein that drives neurodegeneration in Alzheimer’s disease and related “tauopathies.” We have combined network analysis of human Alzheimer’s disease and mouse tauopathy with mechanistic studies in *Drosophila* to discover that pathogenic forms of tau drive abortive cell cycle activation by disrupting the cellular program that maintains neuronal identity. Mechanistically, we identify Moesin, a prognostic biomarker for cancer and mediator of the epithelial-mesenchymal transition (EMT), as a major effector of tau-induced neurotoxicity. We find that aberrant activation of Moesin in neurons acts through the actin cytoskeleton to dysregulate the cellular program that maintains neuronal identity. Our study identifies mechanistic parallels between tauopathy and cancer and sets the stage for novel therapeutic approaches.
