## Supplemental Table 3 for "Pathogenic tau disrupts the cellular program that maintains neuronal identity": Supplemental Table 3.xlsx

### Sheet: Sheet1
Source	Gene	Genotype	Stock Number
BDSC	aPKC	w[*]; P{w[+mC]=UAS-aPKC.DeltaN}3	51673
BDSC	aPKC	y[1] sc[*] v[1]; P{y[+t7.7] v[+t1.8]=TRiP.GL00007}attP2	35140
BDSC	knot	y[1] sc[*] v[1]; P{y[+t7.7] v[+t1.8]=TRiP.HMS05729}attP40	67885
BDSC	moesin	y[1] sc[*] v[1]; P{y[+t7.7] v[+t1.8]=TRiP.HMS00886}attP2	33936
BDSC	moesin	w[1118]; P{w[+mC]=UAS-Moe.T559D.MYC}2	8630
BDSC	naked cuticle	y[1] sc[*] v[1]; P{y[+t7.7] v[+t1.8]=TRiP.HMS05702}attP40/CyO	67788
BDSC	nerfin-1	y[1] sc[*] v[1]; P{y[+t7.7] v[+t1.8]=TRiP.HMC04083}attP2	55395
BDSC	tepIV	y[1] sc[*] v[1]; P{y[+t7.7] v[+t1.8]=TRiP.GL00395}attP2	35469
BDSC	WASp	y[1] w[*]; P{w[+mC]=UAS-WASp.B}25	39724
BDSC	alpha-catenin	y[1] sc[*] v[1] sev[21]; P{y[+t7.7] v[+t1.8]=TRiP.HMS00317}attP2	33430
BDSC	cadherin-N	y[1] v[1]; P{y[+t7.7] v[+t1.8]=TRiP.JF02653}attP2	27503
BDSC	shotgun	y[1] v[1]; P{y[+t7.7] v[+t1.8]=TRiP.JF02769}attP2/TM3, Sb[1]	27689
BDSC	elav	P{w[+mW.hs]=GawB}elav[C155]	458
