## Supplemental Table 6 for "Pathogenic tau disrupts the cellular program that maintains neuronal identity": Supplemental Table 6.xlsx

### Sheet: Sheet1
Reagent	Manufacturer	Catalog Number
Methanol	Fisher Scientific	A412P-4
Trizol	Ambion	15596018
Isopropanol	Sigma-Aldrich	I9516-500ML
Chloroform	Fisher Scientific	C298-500
4% PFA	Electron Miscroscopy Sciences	157-4
TritonX	Fisher Scientific	BP151-500
Tween 20	Fisher Scientific	BP337-500
Sodium Citrate	Fisher Scientific	F279-3
Bromophenol blue	Sigma-Aldrich	114391-5G
Glycerol	Acros organic	56-91-5
Sodium Dodecyl Sulfate	Fisher Scientific	BP166-500
Dehydrated Milk	Lab Scientific Vial KEMix	M0841
PVDF	BioRad	1620177
Nitrocellulose	BioRad	1620112
Tris-Base	Fisher Scientific	BP152-1
Glycine	Fisher Scientific	BP381-5
ß-mercaptoethanol	Fisher Scientific	O3446I-100
Hydrochloric acid	EMD Millipore	HX0603-4
Ethanol	Fisher Scientific	A405P-4
Antibodies	Manufacturer	Catalog Number	Concentration	Dilution
prospero	Developmental Studies Hybridoma Bank	MR1A		1:100 (IF) 1:3 (WB)
Moesin	gift in kind from the Kiehart lab			1:5000 (IF)
Neuroglian	Developmental Studies Hybridoma Bank	BP 104		1:50 (IF) 1:500 (WB)
phalloidin	Cell Signaling Technologies	#8953	100nM	30 minutes
shotgun	Developmental Studies Hybridoma Bank	DCAD2		1:400 (IF) 1:1000 WB)
cadherin-N	Developmental Studies Hybridoma Bank	DN-Ex #8		1:100 (IF)
alpha-catenin	Developmental Studies Hybridoma Bank	DCAT-1		1:100 (IF) 1:1000 (WB)
PCNA	Dako	M0879		1:200 (IHC)
ß-tubulin	abcam	ab179513		1:100,000 (WB)
actin	Developmental Studies Hybridoma Bank	JLA 20		1:5000 (WB)
Fasciclin2	Developmental Studies Hybridoma Bank	1D4		1:100 (IF)
DAPI	Southern Biotech	0100-20		N/A
